# Deep learning-based Spatial Feature Extraction for Prognostic Prediction of Hepatocellular Carcinoma from Pathological Images

**DOI:** 10.1101/2024.02.10.579571

**Authors:** Huijuan Hu, Tianhua Tan, Yerong Liu, Wei Liang, Wei Zhang, Ju Cui, Jinghai Song, Xuefei Li

**Author notes:** These authors contributed equally (Huijuan Hu, Tianhua Tan).

## Abstract

The spatial structures of various cell types in tumor tissues have been demonstrated to be able to provide useful information for the evaluation of the disease progression as well as the responsiveness to targeted therapies. Therefore, powered by machine-learning, several image segmentation methods have been developed to identify tumor-cells, stromal, lymphocytes, etc., in hematoxylin and eosin (H&E) stained pathological images. However, the quantitative and systematic characterization of the spatial structures of various cell types is still challenging. In this work, we first developed a robust procedure based on deep learning to precisely recognize cancer cells, stromal and lymphocytes in H&E-stained pathological images of hepatocellular carcinoma (HCC). In order to quantitatively characterize the composition and spatial arrangement of the tumor microenvironment, we then systematically constructed 109 spatial features based on locations of the 3 major types of cells in the H&E images. Interestingly, we discovered that the absolute values of several spatial features are significantly associated with patient overall survival in two independent patient cohorts, such as the cellular diversity around stromal cells (StrDiv), the average distance between stromal cells (StrDis), the coefficient of variation of the tumor-cell polygon area in the Voronoi diagram (TumCV), *etc*., based on univariate analysis. In addition, multivariate Cox regress analyses further demonstrated that StrDiv and StrDis are independent survival prognostic factors for HCC patient from The Cancer Genome Atlas Program (TCGA). Furthermore, we demonstrated that a combination analysis with cell spatial features, *i.e*. StrDiv or TumCV, and another important clinical feature, *i.e*. microvascular invasion (MVI), can further improve the efficacy of prognostic stratification for patients from the Beijing Hospital cohorts. In summary, the spatial features of tumor microenvironment enabled by the digital image analysis pipeline developed in this work can be effective in patient stratification, which holds the promise for its usage in predicting the therapeutic response of patients in the future.
