## supplementray tables&figures for "Deep learning-based Spatial Feature Extraction for Prognostic Prediction of Hepatocellular Carcinoma from Pathological Images": S2.csv

Based on CellDiv(16)	"mix_mean"	"mix_median"	"mix_var"	"mix_std"				Description of the cellular diversity all cells
	"ttmix_median"	"ttmix_var"	"ttmix_std"	"tmix_mean"
	"StrDiv"	"ssmix_median"	"ssmix_var"	"ssmix_std"
	llmix_mean	"llmix_median"	"llmix_var"	"llmix_std"
Based on Cell-Neighbor-Compass(16)	compass_mean	"compass_median"	"compass_var"	"compass_std"				Description of distance (mean, median, var, std )of average distance between a certain cell and all its neighbors.
	"ttcompass_mean"	"ttcompass_median"	"ttcompass_var"	"ttcompass_std"
	sscompass_mean	"sscompass_median"	"sscompass_var"	"sscompass_std"
	llcompass_mean	"llcompass_median"	"llcompass_var"	"llcompass_std"
Based on Ddge-Distance(35)	tt_distance	"tt_meandistance"	"tt_mediandistance"	tt_vardistance	tt_stddistance			Description of the edge distance of Delaunay network
	"ts_distance"	"ts_meandistance"	ts_mediandistance	ts_vardistance	"ts_stddistance"
	ss_distance	"StrDis"	"ss_mediandistance"	ss_vardistance	ss_stddistance
	"tl_distance"	"tl_meandistance"	tl_mediandistance	tl_vardistance	"tl_stddistance"
	ll_distance	"ll_meandistance"	"ll_mediandistance"	ll_vardistance	ll_stddistance
	"sl_distance"	"sl_meandistance"	sl_mediandistance	sl_vardistance	"sl_stddistance"
	tri_distance"	"tri_meandistance"	"tri_mediandistance"	"tri_vardistance"	tri_stddistance
Based on Frequency(6)	ts_frequency	"ss_frequency"	"tl_frequency"	"sl_frequency"	ll_frequency	tt_frequency
Based on number(11)	tt_number	"ts_number"	tl_number	"ss_number"	sl_number	"ll_number"
	tri_number"	"vor_number"	"lym_number"	"tumor_number"	stormal_number
Basedo on area(18)	tumor_area	"tumor_mean"	tumor_median	"tumor_var"	"tumor_std"			Description of area of Voronoi
	stormal_area	"stormal_mean"	stormal_median	"stormal_var"	"stormal_std"
	lym_area	"lym_mean"	"lym_median"	"lym_var"	lym_std
	mean_vor	"var_vor"	"std_vor"
Based on CellDensity(3)	tumor_density	"stormal_density"	"lym_density"
Based on CellCV(4)	LymCV	"StrCV"	"VorCV" "TumCV"
