## supplementray tables&figures for "Deep learning-based Spatial Feature Extraction for Prognostic Prediction of Hepatocellular Carcinoma from Pathological Images": S3.csv

	TCGA datasets					Beijing Hospital Datasets
Characteristics	HR	[confint]L	[confint]R		p	HR	[confint]L	[confint]R	p
mix_mean	1.55	[0.93,	2.57]		0.093	3.82	[1.63,	8.96]	0.002
mix_median	1.46	[0.86,	2.49]		0.165	4.22	[1.74,	10.21]	0.001
mix_var	1.63	[0.95,	2.77]		0.074	2.62	[0.89,	7.67]	0.079
mix_std	1.63	[0.95,	2.77]		0.074	2.62	[0.89,	7.67]	0.079
compass_mean	1.61	[1.01,	2.56]		0.046	5.94	[1.39,	25.27]	0.016
compass_median	1.63	[1.03,	2.61]		0.039	15.27	[2.06,	113.23]	0.008
compass_var	1.67	[1.00,	2.78]		0.05	3.33	[1.46,	7.63]	0.004
compass_std	1.67	[1.00,	2.78]		0.05	3.33	[1.46,	7.63]	0.004
ttmix_mean	1.49	[0.94,	2.36]		0.092	3.82	[1.63,	8.96]	0.002
ttmix_median	1.36	[0.85,	2.16]		0.196	3.87	[1.69,	8.89]	0.001
ttmix_var	2.03	[0.88,	4.69]		0.098	2.62	[0.89,	7.67]	0.079
ttmix_std	2.03	[0.88,	4.69]		0.098	2.62	[0.89,	7.67]	0.079
ttcompass_mean	1.59	[1.00,	2.53]		0.052	5.91	[1.76,	19.86]	0.004
ttcompass_median	1.57	[0.98,	2.50]		0.058	6.72	[2.00,	22.58]	0.002
ttcompass_var	1.94	[1.16,	3.23]		0.011	3.55	[1.57,	8.01]	0.002
ttcompass_std	1.94	[1.16,	3.23]		0.011	3.55	[1.57,	8.01]	0.002
StrDiv	1.67	[1.02,	2.75]		0.041	4.24	[1.89,	9.52]	<0.001
ssmix_median	1.52	[0.93,	2.47]		0.096	5.49	[2.26,	13.32]	<0.001
ssmix_var	1.58	[0.93,	2.67]		0.088	4.57	[0.62,	33.83]	0.137
ssmix_std	1.58	[0.93,	2.67]		0.088	4.57	[0.62,	33.83]	0.137
sscompass_mean	1.54	[0.97,	2.45]		0.07	3.3	[1.46,	7.44]	0.004
sscompass_median	1.69	[1.06,	2.69]		0.027	16.52	[2.23,	122.57]	0.006
sscompass_var	1.51	[0.93,	2.43]		0.093	3.02	[1.25,	7.29]	0.014
sscompass_std	1.51	[0.93,	2.43]		0.093	3.02	[1.25,	7.29]	0.014
llmix_mean	1.51	[0.95,	2.41]		0.08	3.87	[1.44,	10.44]	0.007
llmix_median	1.42	[0.89,	2.27]		0.144	4.74	[1.87,	12.06]	0.001
llmix_var	1.59	[0.97,	2.61]		0.064	2.33	[0.87,	6.26]	0.092
llmix_std	1.59	[0.97,	2.61]		0.064	2.33	[0.87,	6.26]	0.092
llcompass_mean	1.42	[0.86,	2.33]		0.171	12.99	[1.75,	96.30]	0.012
llcompass_median	1.42	[0.87,	2.33]		0.164	16.52	[2.23,	122.57]	0.006
llcompass_var	2.07	[1.08,	3.96]		0.028	3.04	[1.21,	7.68]	0.018
llcompass_std	2.07	[1.08,	3.96]		0.028	3.04	[1.21,	7.68]	0.018
tt_number	0.65	[0.41,	1.04]		0.072	0.24	[0.10,	0.59]	0.002
tt_frequency	0.63	[0.37,	1.08]		0.091	0.28	[0.11,	0.67]	0.004
tt_distance	0.66	[0.41,	1.07]		0.094	0.29	[0.13,	0.67]	0.004
tt_meandistance	2.15	[0.99,	4.70]		0.054	11.95	[1.61,	88.60]	0.015
tt_mediandistance	1.86	[0.98,	3.54]		0.058	4.43	[1.65,	11.90]	0.003
tt_vardistance	2.06	[1.03,	4.15]		0.042	7.16	[0.97,	53.08]	0.054
tt_stddistance	2.06	[1.03,	4.15]		0.042	7.16	[0.97,	53.08]	0.054
ts_number	1.95	[1.22,	3.12]		0.005	0	[0.00,	Inf]	0.997
ts_frequency	2.07	[1.28,	3.37]		0.003	1.65	[0.72,	3.78]	0.234
ts_distance	2.09	[1.28,	3.43]		0.003	0	[0.00,	Inf]	0.997
ts_meandistance	1.4	[0.88,	2.23]		0.152	3.11	[0.42,	23.05]	0.267
ts_mediandistance	1.41	[0.89,	2.23]		0.145	0.51	[0.22,	1.18]	0.116
ts_vardistance	1.86	[1.17,	2.94]		0.008	1.75	[0.69,	4.41]	0.235
ts_stddistance	1.86	[1.17,	2.94]		0.008	1.75	[0.69,	4.41]	0.235
ss_number	1.45	[0.76,	2.74]		0.256	2.45	[1.02,	5.92]	0.046
ss_frequency	0.45	[0.14,	1.42]		0.172	2.7	[1.18,	6.19]	0.019
ss_distance	1.36	[0.79,	2.37]		0.271	2.84	[1.21,	6.64]	0.016
StrDis	1.88	[1.15,	3.05]		0.011	2.92	[1.27,	6.68]	0.011
ss_mediandistance	1.99	[1.23,	3.22]		0.005	3.67	[1.52,	8.87]	0.004
ss_vardistance	1.6	[0.99,	2.59]		0.055	3.81	[1.57,	9.25]	0.003
ss_stddistance	1.6	[0.99,	2.59]		0.055	3.81	[1.57,	9.25]	0.003
tl_number	0.68	[0.42,	1.10]		0.118	2.1	[0.92,	4.79]	0.08
tl_frequency	1.92	[0.77,	4.77]		0.159	6.32	[1.48,	26.94]	0.013
tl_distance	1.39	[0.85,	2.27]		0.186	3.07	[1.36,	6.92]	0.007
tl_meandistance	1.51	[0.94,	2.41]		0.086	3.29	[1.46,	7.44]	0.004
tl_mediandistance	1.55	[0.96,	2.49]		0.073	11.95	[1.61,	88.60]	0.015
tl_vardistance	1.7	[1.04,	2.80]		0.036	1.96	[0.88,	4.37]	0.1
tl_stddistance	1.7	[1.04,	2.80]		0.036	1.96	[0.88,	4.37]	0.1
ll_number	2.06	[1.28,	3.32]		0.003	2.76	[0.94,	8.09]	0.064
ll_frequency	2.11	[1.30,	3.43]		0.002	2.75	[1.09,	6.93]	0.032
ll_distance	2.22	[1.38,	3.58]		0.001	2.83	[1.06,	7.60]	0.038
ll_meandistance	1.53	[0.97,	2.42]		0.07	0.57	[0.24,	1.34]	0.198
ll_mediandistance	1.39	[0.87,	2.23]		0.173	0.47	[0.20,	1.07]	0.071
ll_vardistance	1.41	[0.82,	2.40]		0.211	1.79	[0.74,	4.33]	0.194
ll_stddistance	1.41	[0.82,	2.40]		0.211	1.79	[0.74,	4.33]	0.194
sl_number	1.75	[1.10,	2.77]		0.017	0.07	[0.01,	0.52]	0.009
sl_frequency	2.21	[1.06,	4.62]		0.034	0.19	[0.06,	0.64]	0.007
sl_distance	1.67	[1.05,	2.65]		0.029	0.07	[0.01,	0.52]	0.009
sl_meandistance	1.55	[0.98,	2.46]		0.061	8.46	[1.14,	62.69]	0.037
sl_mediandistance	1.48	[0.91,	2.39]		0.111	2.45	[0.91,	6.58]	0.075
sl_vardistance	1.41	[0.83,	2.42]		0.207	2.97	[1.31,	6.71]	0.009
sl_stddistance	1.41	[0.83,	2.42]		0.207	2.97	[1.31,	6.71]	0.009
tri_number	0.72	[0.45,	1.14]		0.164	0.33	[0.14,	0.75]	0.008
tri_distance	0.72	[0.45,	1.15]		0.17	0.35	[0.15,	0.78]	0.011
tri_meandistance	1.54	[0.97,	2.45]		0.07	3.35	[1.39,	8.09]	0.007
tri_mediandistance	1.55	[0.97,	2.47]		0.065	8.83	[2.07,	37.62]	0.003
tri_vardistance	1.62	[0.98,	2.68]		0.061	3.2	[1.42,	7.22]	0.005
tri_stddistance	1.62	[0.98,	2.68]		0.061	3.2	[1.42,	7.22]	0.005
tumor_number	0.54	[0.33,	0.91]		0.019	0.17	[0.06,	0.47]	0.001
tumor_density	0.62	[0.39,	0.99]		0.044	0.25	[0.11,	0.57]	0.001
tumor_area	0.59	[0.36,	0.98]		0.042	0.12	[0.02,	0.87]	0.036
tumor_mean	0.58	[0.33,	1.03]		0.063	0.43	[0.10,	1.83]	0.252
tumor_median	1.93	[0.92,	4.05]		0.081	6.69	[1.57,	28.47]	0.01
tumor_var	0.65	[0.40,	1.05]		0.078	0.43	[0.16,	1.14]	0.09
tumor_std	0.65	[0.40,	1.05]		0.078	0.43	[0.16,	1.14]	0.09
TumCV	0.43	[0.27,	0.69]		<0.001	0.22	[0.10,	0.50]	<0.001
stormal_number	0.34	[0.11,	1.09]		0.07	3.53	[1.56,	8.01]	0.003
stormal_density	1.63	[0.96,	2.77]		0.069	5.36	[2.12,	13.57]	<0.001
stormal_area	1.51	[0.69,	3.30]		0.299	1.58	[0.70,	3.57]	0.267
stormal_mean	0.76	[0.47,	1.25]		0.279	0.49	[0.22,	1.10]	0.083
stormal_median	2.39	[1.03,	5.54]		0.042	6.69	[1.57,	28.47]	0.01
stormal_var	0.75	[0.44,	1.25]		0.265	0.26	[0.03,	1.91]	0.185
stormal_std	0.75	[0.44,	1.25]		0.265	0.26	[0.03,	1.91]	0.185
StrCV	3.15	[0.99,	10.02]		0.052	0.57	[0.24,	1.37]	0.209
lym_number	4.99	[1.57,	15.86]		0.006	0.17	[0.02,	1.23]	0.079
lym_density	2.27	[1.32,	3.91]		0.003	0.28	[0.08,	0.95]	0.04
lym_area	2.2	[1.30,	3.72]		0.003	0.19	[0.03,	1.38]	0.1
lym_mean	2.75	[1.52,	4.97]		0.001	2.76	[0.65,	11.75]	0.169
lym_median	1.46	[0.91,	2.36]		0.121	5.4	[1.27,	23.00]	0.022
lym_var	2.34	[1.32,	4.15]		0.004	0.4	[0.14,	1.17]	0.093
lym_std	2.34	[1.32,	4.15]		0.004	0.4	[0.14,	1.17]	0.093
LymCV	5.51	[1.35,	22.48]		0.017	0.27	[0.06,	1.13]	0.074
vor_number	4.7	[1.15,	19.19]		0.031	0.17	[0.07,	0.38]	<0.001
mean_vor	0.59	[0.33,	1.06]		0.078	1.58	[0.63,	4.00]	0.331
var_vor	0.63	[0.37,	1.10]		0.102	0.58	[0.24,	1.41]	0.233
std_vor	0.63	[0.37,	1.10]		0.102	0.58	[0.24,	1.41]	0.233
compass_vor	0.58	[0.33,	1.03]		0.062	0.27	[0.06,	1.15]	0.076
