## supplementray tables&figures for "Deep learning-based Spatial Feature Extraction for Prognostic Prediction of Hepatocellular Carcinoma from Pathological Images": S4.csv

	Significant on TCGA datasets					significantn on Beijing Hospital Datasets
Characteristics	exp(coef)	[confint]	[confint]	p	Characteristics	exp(coef)	[confint]	[confint]	p
compass_mean	1.61	[1.01,	2.56]	0.046	compass_mean	5.94	[1.39,	25.27]	0.016
ttcompass_var	1.94	[1.16,	3.23]	0.011	ttcompass_var	3.55	[1.57,	8.01]	0.002
StrDiv	1.67	[1.02,	2.75]	0.041	StrDiv	4.24	[1.89,	9.52]	<0.001
sscompass_median	1.69	[1.06,	2.69]	0.027	sscompass_median	3.3	[1.46,	7.44]	0.004
llcompass_var	2.07	[1.08,	3.96]	0.028	llcompass_var	3.04	[1.21,	7.68]	0.018
StrDis	1.88	[1.15,	3.05]	0.011	StrDis	2.92	[1.27,	6.68]	0.011
ll_frequency	2.11	[1.30,	3.43]	0.002	ll_frequency	2.75	[1.09,	6.93]	0.032
ll_distance	2.22	[1.38,	3.58]	0.001	ll_distance	2.83	[1.06,	7.60]	0.038
tumor_number	0.54	[0.33,	0.91]	0.019	tumor_number	0.17	[0.06,	0.47]	0.001
tumor_density	0.62	[0.39,	0.99]	0.044	tumor_density	0.25	[0.11,	0.57]	0.001
tumor_area	0.59	[0.36,	0.98]	0.042	tumor_area	0.12	[0.02,	0.87]	0.036
TumCV	0.43	[0.27,	0.69]	<0.001	TumCV	0.22	[0.10,	0.50]	<0.001
stormal_median	2.39	[1.03,	5.54]	0.042	stormal_median	6.69	[1.57,	28.47]	0.01
age	1.01	[1.00,	1.03]	0.157	age	1.82	[0.81,	4.11]	0.147
treatment_type	0.81	[0.50,	1.30]	0.375	MVI	2.03	[0.91,	4.52]	0.084
TNMStage	1.27	[0.72,	2.25]	0.411	tumor_size	0.67	[0.30,	1.49]	0.327
	1.86	[1.07,	3.23]	0.028	HBV&HCV	2.08	[0.71,	6.08]	0.182
					AFP	0.41	[0.18,	0.97]	0.042
					hepatic_capsular_invasion	1.17	[0.53,	2.62]	0.696
					TNMStage	1.56	[0.61,	3.94]	0.352
						5.72	[2.03,	16.12]	0.001
					BCLC	1.87	[0.25,	14.08]	0.542
						3.95	[0.41,	38.05]	0.235
						11.77	[1.20,	115.42]	0.034
