## supplementray tables&figures for "Deep learning-based Spatial Feature Extraction for Prognostic Prediction of Hepatocellular Carcinoma from Pathological Images": S5.csv

patientID	time	dfs	status	mviclass	MVI	age	AFP (ng/ml)	HBV	HCV	MVI	tumor_number	tumor_size (cm)	Differentiation	*hepatic capsular invasion	vascular invasion	*liver cirrhosis	T	N	M	TNM Stage	BCLC	Stage3	tumor_size0	tumor_size	stage	aa
314457A4	7	5	1	1	Negative	43.98630137	10.4	yes	no	M0	single	4.5	??	no	no	\	T1b	N0	M0	IB	A	I		4.5	1	no
315647A3	34	6	1	1	Negative	49.99452055	10.9	yes	no	M0	single	3.3	??	yes	no	\	T1b	N0	M0	IB	A	I		3.3	1	yes
317515A4	111	65	0	1	Negative	72.34246575	17.5	yes	no	M0	single	4.5	??	no	no	\	T1b	N0	M0	IB	A	I		4.5	1	no
326794A2	106	61	0	1	Negative	59.20273973	5.5	yes	no	M0	single	2.5	??	yes	no	\	T1b	N0	M0	IB	A	I		2.5	1	yes
327725A4	5	3	1	0	Positive	56.90410959	>10000	yes	no	M2	single	9	??	yes	yes	\	T4	N0	M0	IIIB	C	III		9	3	yes
328599A3	105	105	0	1	Negative	75.87945205	835.8	no	no	M0	single	6	??	no	no	\	T1b	N0	M0	IB	A	I		6	1	no
330451B1	104	104	0	1	Negative	50.57260274	11.9	yes	no	M0	single	7.5	??	yes	no	\	T1b	N0	M0	IB	A	I		7.5	1	yes
330459A1	104	73	0	1	Negative	66.89041096	162.1	yes	no	M0	single	3.3	??	no	no	\	T1b	N0	M0	IB	A	I		3.3	1	no
331898A2	103	18	0	1	Negative	39.36986301	3760	yes	no	M0	single	3.2	??	yes	no	\	T1b	N0	M0	IB	A	I		3.2	1	yes
332317B3	103	16	0	1	Negative	56.2	12.2	yes	no	M0	single	2.4	??	no	no	\	T1b	N0	M0	IB	A	I		2.4	1	no
334647A1	33	33	1	0	Positive	48.54246575	51.2	yes	no	M1	multiple	3.5	??	no	no	\	T2	N0	M0	II	B	II		3.5	2	no
335155A2	102	102	0	1	Negative	48.43561644	187.8	yes	no	M0	single	2.5	??	no	no	\	T1b	N0	M0	IB	A	I		2.5	1	no
338218A3	99	99	0	0	Positive	60.06849315	536.9	yes	no	M1	single	3.5	??	no	no	\	T2	N0	M0	II	A	II		3.5	2	no
339118A2	33	10	1	1	Negative	49.20273973	45.6	yes	no	M0	single	2	??	no	no	\	T1a	N0	M0	IA	0	I		2	1	no
339302A2	99	99	0	1	Negative	65.15616438	22.7	yes	no	M0	multiple	4.5	??	yes	no	\	T2	N0	M0	II	B	II		4.5	2	yes
340884A2	21	28	1	1	Negative	52.72328767	10.1	yes	no	M0	single	3	??	yes	no	\	T1b	N0	M0	IB	A	I		3	1	yes
341840A6	98	7	0	0	Positive	46.04931507	7.2	yes	no	M1	single	7.5	??	yes	no	\	T2	N0	M0	II	A	II		7.5	2	yes
342614A4	97	78	0	1	Negative	65.61917808	3.2	no	yes	M0	single	5	??	no	no	\	T1b	N0	M0	IB	A	I		5	1	no
344043A6	96	46	0	1	Negative	57.07671233	1.6	no	no	M0	single	2.3	??	no	no	\	T1b	N0	M0	IB	A	I		2.3	1	no
344247A2	96	96	0	1	Negative	53.88493151	2.3	yes	no	M0	single	8	??	yes	no	\	T1b	N0	M0	IB	A	I		8	1	yes
344248C3	96	96	0	1	Negative	70.16712329	85.7	no	yes	M0	multiple	2.5	??	yes	no	\	T2	N0	M0	II	A	II		2.5	2	yes
344599B4	96	96	0	1	Negative	45.51780822	4.2	yes	no	M0	single	7	??	yes	no	\	T1b	N0	M0	IB	A	I		7	1	yes
344965B3	11	3	1	1	Negative	70.6109589	509.4	yes	no	M0	multiple	3.5	??	no	no	\	T2	N0	M0	II	B	II		3.5	2	no
345061A3	22	22	1	1	Negative	46.44657534	10.1	yes	no	M0	multiple	6	??	no	no	\	T3	N1	M0	IVB	B	III		6	3	no
347417A1	16	28	1	1	Negative	76.63287671	13.5	yes	no	M0	single	4.5	??	no	no	\	T1b	N0	M0	IB	A	I		4.5	1	no
348012A3	95	95	0	1	Negative	41.66849315	2.3	yes	no	M0	single	1.5	??	no	no	\	T1a	N0	M0	IA	0	I		1.5	1	no
348442A2	94	94	0	0	Positive	50.82465753	87.3	yes	no	M1	single	1	??	yes	yes	\	T1a	N0	M0	IA	0	I		1	1	yes
351513B2	22	11	1	1	Negative	58.70684932	15.2	yes	no	M0	single	11.5	??	yes	no	\	T1b	N0	M0	IB	A	I		11.5	1	yes
351931A2	93	93	0	1	Negative	55.40273973	76.1	yes	no	M0	single	0.7	??	no	no	\	T1a	N0	M0	IA	0	I		0.7	1	no
353242A4	36	34	1	1	Negative	51.86027397	11.4	yes	no	M0	single	2.7	??	yes	no	\	T1b	N0	M0	IB	A	I		2.7	1	yes
362672A1	87	87	0	1	Negative	56.93972603	425.6	no	no	M0	single	5	??	no	no	\	T1b	N0	M0	IB	A	I		5	1	no
364059A2	16	28	1	1	Negative	82.01917808	3.2	no	no	M0	single	15	??	yes	no	\	T1b	N0	M0	IB	A	I		15	1	yes
366434A3	86	86	0	1	Negative	80.12054795	6.9	no	no	M0	single	8.5	??	no	no	\	T1b	N0	M0	IB	A	I		8.5	1	no
367792A3	28	28	1	0	Positive	44.95342466	225.1	yes	no	M2	single	2.5	??	yes	yes	\	T4	N0	M0	IIIB	C	III		2.5	3	yes
373686A5	19	2	1	1	Negative	52.64657534	6.1	yes	no	M0	single	2.5	??	yes	no	\	T1b	N0	M0	IB	A	I		2.5	1	yes
377053A2	80	80	0	1	Negative	61.95890411	1.9	yes	no	M0	multiple	5	??	no	no	\	T3	N0	M0	IIIA	B	III		5	3	no
377753A5	80	80	0	1	Negative	52.17260274	3.2	yes	no	M0	single	3.5	??	no	no	\	T1b	N0	M0	IB	A	I		3.5	1	no
381573A4	2	2	1	0	Positive	58.5369863	>20000	yes	no	M1	single	10	??	yes	yes	\	T2	N0	M0	II	A	II		10	2	yes
382127C2	78	78	0	0	Positive	80.48767123	84.7	no	no	M1	single	10	??	yes	no	\	T1b	N0	M0	IB	A	I		10	1	yes
391205A4	28	28	1	1	Negative	77.06027397	3.4	no	no	M0	single	3.5	??	no	no	\	T1b	N0	M0	IB	A	I		3.5	1	no
393232A3	73	42	0	1	Negative	72.11232877	69.3	yes	no	M0	single	4.5	??	no	no	\	T2	N0	M0	II	A	II		4.5	2	no
394375A5	73	73	0	1	Negative	87.77260274	1.8	no	no	M0	single	13.5	??	no	no	\	T1b	N0	M0	IB	A	I		13.5	1	no
394769A5	73	73	0	0	Positive	77.8	3.4	no	yes	M2	single	3.2	??	no	no	S3	T2	N0	M0	II	A	II		3.2	2	no
394920A4	107	28	0	1	Negative	59.66849315	10	yes	no	M0	single	4.5	??	no	no	\	T1b	N0	M0	IB	A	I		4.5	1	no
395883A7	8	3	1	0	Positive	21.4630137	>20000	yes	no	M2	single	12	??	yes	no	S4	T2	N0	M0	II	A	II		12	2	yes
398251B7	36	24	1	0	Positive	54.73972603	727.4	yes	no	M1	single	11	??	no	no	S4	T2	N0	M0	II	A	II		11	2	no
398862A4	71	71	0	0	Positive	73.7890411	3	yes	no	M1	single	4.5	??	yes	no	S1	T2	N0	M0	II	A	II		4.5	2	yes
413426A2	66	38	0	1	Negative	53	134.6	yes	no	M0	single	1.5	??	no	no	\	T1a	N0	M0	IA	0	I		1.5	1	no
420734A8	11	1	1	0	Positive	48.50684932	3746.7	yes	no	M2	single	10	??	no	yes	S4	T2	N0	M0	II	A	II		10	2	no
427972A1	60	60	0	1	Negative	76.60273973	1.8	no	no	M0	single	6.5	??	no	no	\	T1b	N0	M0	IB	A	I		6.5	1	no
429117D3	59	17	0	1	Negative	57.73424658	8.3	yes	no	M0	single	2.8	??	no	no	S4	T1b	N0	M0	IB	A	I		2.8	1	no
430883A5	59	59	0	0	Positive	55.30958904	3.2	yes	no	M1	single	4.5	??	no	yes	S4	T2	N0	M0	II	A	II		4.5	2	no
432724A7	58	58	0	1	Negative	87.96438356	2.6	no	no	M0	single	13	??	yes	no	S1	T1b	N0	M0	IB	A	I		13	1	yes
432831A4	58	58	0	0	Positive	54.4630137	13538.9	yes	no	M2	single	4.5	??	no	no	S3	T2	N0	M0	II	A	II		4.5	2	no
435688A9	57	57	0	0	Positive	66.45753425	>20000	no	no	M1	single	8	??	yes	no	S4	T2	N0	M0	II	A	II		8	2	yes
438916A6	56	56	0	0	Positive	66.75342466	4.2	no	no	M1	single	3.5	??	yes	no	S4	T2	N0	M0	II	A	II		3.5	2	yes
439922A3	55	55	0	0	Positive	70.2	98	no	no	M1	single	2.5	??	yes	no	\	T1b	N0	M0	IB	A	I		2.5	1	yes
440171A6	55	55	0	0	Positive	60.78356164	6.7	yes	no	M2	single	4.6	??	yes	no	S3	T2	N0	M0	II	A	II		4.6	2	yes
445166B3	54	54	0	0	Positive	79.85753425	563.1	yes	no	M1	single	3	??	yes	no	S1	T2	N0	M0	II	A	II		3	2	yes
476258B4	110	65	0	1	Negative	44.92876712	6.9	yes	no	M0	single	7	??	no	no	\	T1b	N0	M0	IB	A	I		7	1	no
476781C3	12	1	1	0	Positive	73.2	6.2	yes	no	M2	single	4.8	??	yes	yes	S4	T2	N0	M0	II	A	II		4.8	2	yes
483975A4	7	2	1	0	Positive	69.10684932	887.8	no	yes	M2	single	3.6	??	no	yes	S4	T2	N0	M0	II	A	II		3.6	2	no
484134A3	19	13	1	0	Positive	51.09315068	34.4	no	no	M1	single	13.4	??	no	yes	\	T4	N0	M1	IVB	C	III		13.4	3	no
485475A3	16	1	1	0	Positive	58.32328767	2	yes	no	M2	single	7.5	??	no	yes	S3	T3	N0	M0	IIIA	A	III		7.5	3	no
504725A2	106	69	0	1	Negative	45.44931507	89.1	yes	no	M0	multiple	3	??	no	no	\	T2	N0	M0	II	A	II		3	2	no
506703C8	7	1	1	0	Positive	44.51232877	>20000	yes	no	M1	single	16	??	no	yes	S3	T4	N0	M0	IIIB	A	III		16	3	no
508001B4	7	1	0	0	Positive	25.21643836	>20000	yes	no	M2	single	10	??	yes	yes	\	T4	N0	M0	IIIB	A	III		10	3	yes
